# The RNA helicase DDX21 cooperates with ETS1 and FLI1 in cell cycle, immune evasion, and snoRNA processing in activated B-cell-like diffuse large B-cell lymphoma cells

**DOI:** 10.64898/2026.06.02.729583

**Authors:** Giulio Sartori, Valdemar Priebe, Luciano Cascione, Mélanie Favre-Juilland, Vincenza Guzzardo, Marco Pizzi, Elaine Y.L. Chung, Sara Napoli, Alberto J. Arribas, Alessandro Ghiringhelli, Stefano Giuffrida, Mattia Forcato, Andrea Rinaldi, Paola Barraja, Silvio Bicciato, David W. Scott, Margot Thome, Francesco Bertoni

## Abstract

Diffuse large B-cell lymphoma (DLBCL) is a clinically and biologically heterogeneous disease, with the activated B-cell–like (ABC) subtype showing inferior outcomes. The ETS transcription factors ETS1 and FLI1 are recurrently gained and functionally relevant in DLBCL, yet their pathogenetic function is still to be fully elucidated. Here, we describe their cooperation with the RNA regulatory machinery, demonstrating that the RNA helicase DDX21 is a central effector of the ETS1/FLI1 transcriptional network in ABC-DLBCL. Our proteomic analyses revealed that ETS1 physically interacted with DDX21 and other RNA processing factors. As ETS1, DDX21 was preferentially expressed in ABC-DLBCL, particularly in the MCD/C5 genetic subtype, and it was associated with adverse clinical outcomes in this lymphoma subtype. Genetic and pharmacological studies demonstrated that DDX21 was essential for ABC-DLBCL cell proliferation. DDX21 also coordinated various transcriptional programs, which were revealed by integrated RNA-Seq, small RNA-Seq, ChIP-Seq, and Capture Hi-C analyses. DDX21-dependent transcription was relevant for ribosome biogenesis, MYC signaling, cell cycle progression, and immune evasion, but also regulated non-coding RNA networks, including microRNAs and small nucleolar RNAs, in particular SNORA37. Collectively, our data establish DDX21 as a nucleolar hub linking ETS transcription factors to coding and non-coding RNA programs that sustain aggressive lymphoma biology. These findings suggest DDX21 and ETS-RNA helicase complexes as promising therapeutic vulnerabilities in ABC-DLBCL.
