## Supplementary table 3 for "The RNA helicase DDX21 cooperates with ETS1 and FLI1 in cell cycle, immune evasion, and snoRNA processing in activated B-cell-like diffuse large B-cell lymphoma cells"

### Sheet: (Worksheet A) 
Table 3. Immunohistochemistry detection and analysis of DDX21 in DLBCL cases. (Worksheet A) Intensity of staining and percentage of positive cells are reported for DDX21staining.
Case#	TMA	Dx	COO Hans	BCL2	MYC	Double expressor	DDX21 (intensity)	DDX21 (%)
16-20498	DLBCL2	DLBCL	GCB	1	1	1	nv	nv
16-48324	DLBCL 1	DLBCL	GCB	0	0	0	nv	nv
16-44662	DLBCL2	DLBCL	GCB	1	0	0	nv	nv
16-22899	DLBCL2	DLBCL	GCB	0	0	0	nv	nv
15-51172	DLBCL2	DLBCL	GCB	1	0	0	nv	nv
15-14973	DLBCL2	DLBCL	GCB	1	0	0	nv	nv
17-24601	DLBCL 1	DLBCL	GCB	1	0	0	nv	nv
15-37959	DLBCL2	DLBCL	non-GCB	.	.	.	nv	nv
16-38052	DLBCL2	DLBCL	non-GCB	.	.	.	nv	nv
16-22910	DLBCL2	DLBCL	non-GCB	.	.	.	nv	nv
16-11639	DLBCL2	DLBCL	non-GCB	1	1	1	nv	nv
16-23055	DLBCL2	DLBCL	non-GCB	0	0	0	nv	nv
16-22905	DLBCL2	DLBCL	non-GCB	1	0	0	nv	nv
15-42013	DLBCL2	DLBCL	.	1	1	1	3+	90
I-28487-09	DLBCL3	DLBCL	.	1	1	1	3+	90
16-32034	DLBCL2	DLBCL	GCB	1	1	1	3+	90
17-5456	DLBCL3	DLBCL	GCB	0	0	0	3+	90
17-11679	DLBCL 1	DLBCL	non-GCB	1	1	1	3+	90
15-27779	DLBCL2	DLBCL	non-GCB	1	1	1	3+	95
15-39280	DLBCL 1	DLBCL	non-GCB	1	1	1	3+	90
15-46456	DLBCL 1	DLBCL	non-GCB	1	0	0	3+	90
15-12690	DLBCL 1	DLBCL	non-GCB	1	0	0	3+	90
16-51955	DLBCL3	DLBCL	non-GCB	0	1	0	3+	90
16-45008	DLBCL 1	DLBCL	non-GCB	1	0	0	3+	90
15-45578	DLBCL 1	DLBCL	non-GCB	1	0	0	3+	90
15-46275	DLBCL 1	DLBCL	non-GCB	0	0	0	3+	90
15-55817	DLBCL 1	DLBCL	non-GCB	0	0	0	3+	90
16-24798	DLBCL2	DLBCL	GCB	1	1	1	2+	90
15-29956	DLBCL2	DLBCL	GCB	1	1	1	2+	90
15-33152	DLBCL 1	DLBCL	GCB	1	1	1	2+	75
15-39282	DLBCL 1	DLBCL	GCB	1	1	1	2+	90
17-06900	DLBCL2	DLBCL	GCB	1	1	1	2+	90
16-03264	DLBCL2	DLBCL	GCB	1	1	1	2+	90
15-30353	DLBCL 1	DLBCL	GCB	1	0	0	2+	70
15+A2:L4-39723	DLBCL 1	DLBCL	GCB	1	0	0	2+	90
17-07350	DLBCL2	DLBCL	GCB	1	0	0	2+	75
15-08017	DLBCL 1	DLBCL	GCB	1	0	0	2+	90
15-39157	DLBCL 1	DLBCL	non-GCB	1	1	1	2+	90
15-46005	DLBCL 1	DLBCL	non-GCB	0	1	0	2+	90
15-51844	DLBCL 1	DLBCL	non-GCB	0	0	0	2+	90
16-11421	DLBCL2	DLBCL	non-GCB	1	0	0	2+	90
16-29217	DLBCL3	DLBCL	non-GCB	1	0	0	2+	90
16-00215	DLBCL 1	DLBCL	non-GCB	1	0	0	2+	90
11-48704	DLBCL3	DLBCL	non-GCB	1	0	0	2+	80
1159-7	DLBCL3	DLBCL	.	0	0	0	1+	20
16-51890	DLBCL2	DLBCL	GCB	1	1	1	1+	50
13-36716	DLBCL3	DLBCL	GCB	1	0	0	1+	30
16-34436	DLBCL2	DLBCL	GCB	1	0	0	1+	75
15-02618	DLBCL 1	DLBCL	GCB	1	0	0	1+	60
15-04294	DLBCL 1	DLBCL	non-GCB	1	1	1	1+	75
14-54033	DLBCL3	DLBCL	non-GCB	1	1	1	1+	50
15-09298	DLBCL 1	DLBCL	non-GCB	1	0	0	1+	30
17-23921	DLBCL2	DLBCL	non-GCB	1	0	0	1+	90
17-01290	DLBCL 1	DLBCL	non-GCB	1	0	0	1+	40
15-26103	DLBCL3	DLBCL	non-GCB	1	0	0	1+	30
12-57315	DLBCL3	DLBCL	non-GCB	1	0	0	1+	80
10-30381	DLBCL3	DLBCL	.	1	0	0	0	0
15-06381	DLBCL 1	DLBCL	GCB	1	0	0	0	0
14-18605	DLBCL3	DLBCL	non-GCB	1	0	0	0	0
14-27456	DLBCL3	DLBCL	non-GCB	1	0	0	0	0
