## Supplementary table 1 for "The RNA helicase DDX21 cooperates with ETS1 and FLI1 in cell cycle, immune evasion, and snoRNA processing in activated B-cell-like diffuse large B-cell lymphoma cells"

### Sheet: Worksheet A
Table 1. Mass spectrometry data. (Worksheet A) Spectral count from analysis after Liquid Chromatography MS/MS of HBL-1 samples transduced with C- or N-terminally strep-tagged ETS1 using Mascot.
Accession Number	Molecular Weight		EV	N strep ETS1	C strep ETS1		FOLD CHANGE	Accession Number
ETS1_HUMAN	50 kDa		0	65	65		130	ETS1_HUMAN
RL6_HUMAN	33 kDa		0	0	15		30	RL6_HUMAN
DDX21_HUMAN	87 kDa		0	7	15		30	DDX21_HUMAN
PRP8_HUMAN	274 kDa		0	3	13		26	PRP8_HUMAN
RBM15_HUMAN	107 kDa		0	9	12		24	RBM15_HUMAN
PRP6_HUMAN	107 kDa		0	9	11		22	PRP6_HUMAN
SF3B1_HUMAN	146 kDa		0	7	10		20	SF3B1_HUMAN
NOP56_HUMAN	66 kDa		0	0	9		18	NOP56_HUMAN
NOP2_HUMAN	89 kDa		1	15	18		18	NOP2_HUMAN
DHX9_HUMAN	141 kDa		2	10	20		10	DHX9_HUMAN
RL4_HUMAN	48 kDa		3	4	26		8.7	RL4_HUMAN
THOC4_HUMAN	27 kDa		0	6	3		6	THOC4_HUMAN
PR40A_HUMAN	109 kDa		2	6	16		8	PR40A_HUMAN
RB_HUMAN	106 kDa		0	1	4		8	RB_HUMAN
RPP38_HUMAN	32 kDa		0		4		8	RPP38_HUMAN
POP1_HUMAN	115 kDa		0		4		8	POP1_HUMAN
LACTB_HUMAN	61 kDa		0		4		8	LACTB_HUMAN
MYO1C_HUMAN	122 kDa		0		4		8	MYO1C_HUMAN
RECQ1_HUMAN	73 kDa		1	5	7		7	RECQ1_HUMAN
SF3B3_HUMAN	136 kDa		2	7	14		7	SF3B3_HUMAN
SYLC_HUMAN	134 kDa		2	7	13		6.5	SYLC_HUMAN
NUFP2_HUMAN	76 kDa		2	8	13		6.5	NUFP2_HUMAN
RS6_HUMAN	29 kDa		1	1	6		6	RS6_HUMAN
RL8_HUMAN	28 kDa		2	5	12		6	RL8_HUMAN
LPPRC_HUMAN	158 kDa		1	5	6		6	LPPRC_HUMAN
TYK2_HUMAN [2]	134 kDa		0	4	3		6	TYK2_HUMAN [2]
RBM25_HUMAN	100 kDa		2	7	12		6	RBM25_HUMAN
SART3_HUMAN	110 kDa		1	6	6		6	SART3_HUMAN
THOC4_HUMAN	27 kDa		0	6	3		6	THOC4_HUMAN
RL3_HUMAN	46 kDa		2	2	10		5	RL3_HUMAN
U5S1_HUMAN	109 kDa		3	13	15		5	U5S1_HUMAN
PDIP3_HUMAN	46 kDa		1	4	5		5	PDIP3_HUMAN
SMRC1_HUMAN [2]	123 kDa		1	5	5		5	SMRC1_HUMAN [2]
ECHB_HUMAN	51 kDa		1	1	5		5	ECHB_HUMAN
XRCC5_HUMAN	83 kDa		1	2	5		5	XRCC5_HUMAN
PRKDC_HUMAN	469 kDa		8	10	39		4.9	PRKDC_HUMAN
RRBP1_HUMAN [2]	152 kDa		2	7	9		4.5	RRBP1_HUMAN [2]
RRBP1_HUMAN	152 kDa		2	7	9		4.5	RRBP1_HUMAN
NIN_HUMAN	243 kDa		0	1	1		2	NIN_HUMAN
RL13_HUMAN	24 kDa		3	4	13		4.3	RL13_HUMAN
U520_HUMAN	245 kDa		3	13	13		4.3	U520_HUMAN
ATD3A_HUMAN [2]	71 kDa		3	10	12		4	ATD3A_HUMAN [2]
ATD3A_HUMAN	71 kDa		3	10	12		4	ATD3A_HUMAN
ATD3C_HUMAN	46 kDa		0				1	ATD3C_HUMAN
CLH1_HUMAN	192 kDa		1	6	4		4	CLH1_HUMAN
SYMC_HUMAN	101 kDa		1	1	4		4	SYMC_HUMAN
NAT10_HUMAN	116 kDa		5	8	20		4	NAT10_HUMAN
PAIRB_HUMAN	45 kDa		0	4	2		4	PAIRB_HUMAN
CG050_HUMAN	22 kDa		1	6	4		4	CG050_HUMAN
HNRPU_HUMAN	91 kDa		6	17	22		3.7	HNRPU_HUMAN
DDX3X_HUMAN [3]	73 kDa		2	5	7		3.5	DDX3X_HUMAN [3]
DDX3X_HUMAN	73 kDa		2	5	7		3.5	DDX3X_HUMAN
DDX3Y_HUMAN	73 kDa		2	5	6		3	DDX3Y_HUMAN
DDX4_HUMAN	79 kDa		0				1	DDX4_HUMAN
NOL6_HUMAN	128 kDa		2	5	7		3.5	NOL6_HUMAN
PWP2_HUMAN	102 kDa		2	4	7		3.5	PWP2_HUMAN
DHX30_HUMAN	134 kDa		2	3	7		3.5	DHX30_HUMAN
SPTN1_HUMAN	285 kDa		4	8	14		3.5	SPTN1_HUMAN
RL13A_HUMAN	24 kDa		3	6	10		3.3	RL13A_HUMAN
PGAM5_HUMAN	32 kDa		3	6	10		3.3	PGAM5_HUMAN
PARP1_HUMAN	113 kDa		6	13	19		3.2	PARP1_HUMAN
MPCP_HUMAN	40 kDa		3	5	9		3	MPCP_HUMAN
DHX15_HUMAN [3]	91 kDa		3	4	9		3	DHX15_HUMAN [3]
DHX15_HUMAN	91 kDa		3	4	9		3	DHX15_HUMAN
DHX16_HUMAN	119 kDa				1		2	DHX16_HUMAN
DHX8_HUMAN	139 kDa			0			1	DHX8_HUMAN
SPTB2_HUMAN	275 kDa		5	11	14		2.8	SPTB2_HUMAN
SYRC_HUMAN	75 kDa		3	9	8		2.7	SYRC_HUMAN
SYDC_HUMAN	57 kDa		5	12	13		2.6	SYDC_HUMAN
SYEP_HUMAN	171 kDa		5	17	13		2.6	SYEP_HUMAN
RL7A_HUMAN	30 kDa		6	4	15		2.5	RL7A_HUMAN
RL18_HUMAN	22 kDa		4	3	10		2.5	RL18_HUMAN
CT451_HUMAN (+4)	21 kDa		2	5	5		2.5	CT451_HUMAN (+4)
SYQ_HUMAN	88 kDa		2	5	5		2.5	SYQ_HUMAN
IF2B1_HUMAN	63 kDa		2	6	5		2.5	IF2B1_HUMAN
MYH9_HUMAN [4]	227 kDa		23	9	54		2.3	MYH9_HUMAN [4]
MYH9_HUMAN	227 kDa		23	9	53		2.3	MYH9_HUMAN
MYH10_HUMAN	229 kDa		4	1	6		1.5	MYH10_HUMAN
MYH11_HUMAN	227 kDa						1	MYH11_HUMAN
MYH14_HUMAN	228 kDa			3			1	MYH14_HUMAN
CATD_HUMAN (+1)	45 kDa		3	5	7		2.3	CATD_HUMAN (+1)
HNRPC_HUMAN [3]	34 kDa		3	5	7		2.3	HNRPC_HUMAN [3]
HNRPC_HUMAN	34 kDa		3	5	7		2.3	HNRPC_HUMAN
HNRC1_HUMAN	32 kDa			2			1	HNRC1_HUMAN
HNRC2_HUMAN	32 kDa						1	HNRC2_HUMAN
WASF2_HUMAN	54 kDa		3	5	7		2.3	WASF2_HUMAN
FBRL_HUMAN	34 kDa		3	6	7		2.3	FBRL_HUMAN
SYIC_HUMAN	145 kDa		4	13	9		2.2	SYIC_HUMAN
RFC3_HUMAN	41 kDa		4	8	9		2.2	RFC3_HUMAN
RFC5_HUMAN	38 kDa		4	8	9		2.2	RFC5_HUMAN
RS4X_HUMAN [2]	30 kDa		6	10	13		2.2	RS4X_HUMAN [2]
RS4Y1_HUMAN	29 kDa				5		10	RS4Y1_HUMAN
RS4X_HUMAN	30 kDa		6	10	13		2.2	RS4X_HUMAN
RS9_HUMAN	23 kDa		7	9	15		2.1	RS9_HUMAN
DDX17_HUMAN	80 kDa		8	18	17		2.1	DDX17_HUMAN
RS8_HUMAN	24 kDa		5	7	10		2	RS8_HUMAN
RL27A_HUMAN	17 kDa		2	3	4		2	RL27A_HUMAN
RL28_HUMAN	16 kDa		4	4	8		2	RL28_HUMAN
CH3L2_HUMAN	44 kDa		2	2	4		2	CH3L2_HUMAN
EXOS6_HUMAN	28 kDa		2	2	4		2	EXOS6_HUMAN
RAN_HUMAN	24 kDa		2	3	4		2	RAN_HUMAN
HCFC1_HUMAN	209 kDa			4	1		2	HCFC1_HUMAN
LDHA_HUMAN	37 kDa		2	2	4		2	LDHA_HUMAN
SIN3A_HUMAN	145 kDa		1	5	2		2	SIN3A_HUMAN
SRP14_HUMAN	15 kDa		3	7	6		2	SRP14_HUMAN
SFPQ_HUMAN	76 kDa		14	18	28		2	SFPQ_HUMAN
WDR82_HUMAN	35 kDa		2	2	4		2	WDR82_HUMAN
HNRPM_HUMAN	78 kDa		13	21	24		1.8	HNRPM_HUMAN
PYR1_HUMAN	243 kDa		6	4	11		1.8	PYR1_HUMAN
MCM3_HUMAN	91 kDa		5	9	9		1.8	MCM3_HUMAN
DDX5_HUMAN	69 kDa		10	17	18		1.8	DDX5_HUMAN
HS90B_HUMAN [2]	83 kDa		9	10	16		1.8	HS90B_HUMAN [2]
HS90B_HUMAN	83 kDa		9	10	16		1.8	HS90B_HUMAN
H90B2_HUMAN	44 kDa						1	H90B2_HUMAN
IQGA1_HUMAN	189 kDa		7	14	12		1.7	IQGA1_HUMAN
RS23_HUMAN	16 kDa		3	4	5		1.7	RS23_HUMAN
IF2A_HUMAN	36 kDa		6	9	10		1.7	IF2A_HUMAN
ILF2_HUMAN	43 kDa		3	6	5		1.7	ILF2_HUMAN
MYL6_HUMAN	17 kDa		3	4	5		1.7	MYL6_HUMAN
PRP19_HUMAN	55 kDa		6	9	10		1.7	PRP19_HUMAN
SQSTM_HUMAN	48 kDa		3	4	5		1.7	SQSTM_HUMAN
NONO_HUMAN	54 kDa		13	17	21		1.6	NONO_HUMAN
RL26_HUMAN	17 kDa		5	5	8		1.6	RL26_HUMAN
HS105_HUMAN [2]	97 kDa		5	4	8		1.6	HS105_HUMAN [2]
HS105_HUMAN	97 kDa		5	4	8		1.6	HS105_HUMAN
HS74L_HUMAN	95 kDa		1				0.5	HS74L_HUMAN
RS14_HUMAN	16 kDa		8	11	12		1.5	RS14_HUMAN
RS18_HUMAN	18 kDa		8	12	12		1.5	RS18_HUMAN
RL7_HUMAN	29 kDa		12	12	18		1.5	RL7_HUMAN
ROA3_HUMAN	40 kDa		2	6	3		1.5	ROA3_HUMAN
H13_HUMAN	22 kDa		4	0	6		1.5	H13_HUMAN
PCBP2_HUMAN [3]	39 kDa		4	5	6		1.5	PCBP2_HUMAN [3]
PCBP2_HUMAN	39 kDa		2	3	3		1.5	PCBP2_HUMAN
PCBP1_HUMAN	37 kDa		4	3	3		0.8	PCBP1_HUMAN
PCBP3_HUMAN	39 kDa		2	2	1		0.5	PCBP3_HUMAN
RFC2_HUMAN	39 kDa		4	7	6		1.5	RFC2_HUMAN
TIF1B_HUMAN	89 kDa		10	12	15		1.5	TIF1B_HUMAN
XRCC6_HUMAN	70 kDa		7	8	10		1.4	XRCC6_HUMAN
DCLK2_HUMAN	84 kDa		12	4	17		1.4	DCLK2_HUMAN
EFTU_HUMAN	50 kDa		5	8	7		1.4	EFTU_HUMAN
CYFP2_HUMAN [2]	148 kDa		34	43	47		1.4	CYFP2_HUMAN [2]
CYFP1_HUMAN	145 kDa		21	28	29		1.4	CYFP1_HUMAN
CYFP2_HUMAN	148 kDa		31	41	42		1.4	CYFP2_HUMAN
RUVB2_HUMAN	51 kDa		8	11	11		1.4	RUVB2_HUMAN
ATX2L_HUMAN	113 kDa		38	28	52		1.4	ATX2L_HUMAN
ACTA_HUMAN [10]	42 kDa		51	40	69		1.4	ACTA_HUMAN [10]
POTEI_HUMAN	121 kDa		7	4	12		1.7	POTEI_HUMAN
POTEE_HUMAN	121 kDa		10	7	15		1.5	POTEE_HUMAN
ACTA_HUMAN (+2)	42 kDa		31	24	45		1.5	ACTA_HUMAN (+2)
ACTB_BOVIN (+1)	42 kDa		44	35	63		1.4	ACTB_BOVIN (+1)
ACTG_HUMAN	42 kDa		44	35	63		1.4	ACTG_HUMAN
ACTBL_HUMAN	42 kDa						1	ACTBL_HUMAN
POTEF_HUMAN	121 kDa						1	POTEF_HUMAN
NCKPL_HUMAN [2]	128 kDa		20	22	27		1.4	NCKPL_HUMAN [2]
NCKPL_HUMAN	128 kDa		20	22	27		1.4	NCKPL_HUMAN
NCKP1_HUMAN	129 kDa						1	NCKP1_HUMAN
ELAV1_HUMAN	36 kDa		3	3	4		1.3	ELAV1_HUMAN
IF2G_HUMAN	51 kDa		6	5	8		1.3	IF2G_HUMAN
RBBP4_HUMAN	48 kDa		3	4	4		1.3	RBBP4_HUMAN
SYK_HUMAN	68 kDa		6	12	8		1.3	SYK_HUMAN
ML12A_HUMAN (+1)	20 kDa		3	2	4		1.3	ML12A_HUMAN (+1)
PRDX2_HUMAN	22 kDa		3	3	4		1.3	PRDX2_HUMAN
PTBP1_HUMAN [2]	57 kDa		3	4	4		1.3	PTBP1_HUMAN [2]
PTBP1_HUMAN	57 kDa		3	4	4		1.3	PTBP1_HUMAN
PTBP3_HUMAN	60 kDa						1	PTBP3_HUMAN
FL2D_HUMAN	44 kDa		3	4	4		1.3	FL2D_HUMAN
HNRH1_HUMAN [2]	49 kDa		7	8	9		1.3	HNRH1_HUMAN [2]
HNRH1_HUMAN	49 kDa		7	8	9		1.3	HNRH1_HUMAN
HNRH2_HUMAN	49 kDa						1	HNRH2_HUMAN
DNJA2_HUMAN	46 kDa		4	5	5		1.2	DNJA2_HUMAN
SPB12_HUMAN	46 kDa		4	6	5		1.2	SPB12_HUMAN
PRDX1_HUMAN [3]	22 kDa		9	12	11		1.2	PRDX1_HUMAN [3]
PRDX4_HUMAN	31 kDa			3	3		6	PRDX4_HUMAN
PRDX1_HUMAN (+1)	22 kDa		9	11	10		1.1	PRDX1_HUMAN (+1)
RS25_HUMAN	14 kDa		5	5	6		1.2	RS25_HUMAN
RL27_HUMAN	16 kDa		5	6	6		1.2	RL27_HUMAN
RL35A_HUMAN	13 kDa		5	6	6		1.2	RL35A_HUMAN
HDAC1_HUMAN [2]	55 kDa		5	7	6		1.2	HDAC1_HUMAN [2]
HDAC2_HUMAN	55 kDa		3	5	5		1.7	HDAC2_HUMAN
HDAC1_HUMAN	55 kDa		5	5	4		0.8	HDAC1_HUMAN
RENT1_HUMAN	124 kDa		5	9	6		1.2	RENT1_HUMAN
RL23A_HUMAN	18 kDa		6	8	7		1.2	RL23A_HUMAN
IGHM_HUMAN	49 kDa		6	7	7		1.2	IGHM_HUMAN
GRPE1_HUMAN	24 kDa		7	8	8		1.1	GRPE1_HUMAN
PABP1_HUMAN [3]	71 kDa		25	24	28		1.1	PABP1_HUMAN [3]
PABP4_HUMAN	71 kDa		10	10	11		1.1	PABP4_HUMAN
PABP1_HUMAN	71 kDa		25	24	27		1.1	PABP1_HUMAN
PAP1L_HUMAN	68 kDa		4				0.1	PAP1L_HUMAN
ADT2_HUMAN [3]	33 kDa		14	16	15		1.1	ADT2_HUMAN [3]
ADT3_HUMAN	33 kDa		9	10	10		1.1	ADT3_HUMAN
ADT2_HUMAN	33 kDa		13	16	14		1.1	ADT2_HUMAN
ADT4_HUMAN	35 kDa						1	ADT4_HUMAN
RS3_HUMAN	27 kDa		23	21	24		1	RS3_HUMAN
ACACB_HUMAN	277 kDa		144	119	145		1	ACACB_HUMAN
RM37_HUMAN	48 kDa		4	4	4		1	RM37_HUMAN
RS16_HUMAN	16 kDa		8	8	8		1	RS16_HUMAN
RL5_HUMAN	34 kDa		5	6	5		1	RL5_HUMAN
RL10A_HUMAN	25 kDa		7	10	7		1	RL10A_HUMAN
RL11_HUMAN	20 kDa		7	7	7		1	RL11_HUMAN
RL24_HUMAN	18 kDa		6	4	6		1	RL24_HUMAN
ATPA_HUMAN	60 kDa		10	6	10		1	ATPA_HUMAN
ABI1_HUMAN [2]	55 kDa		9	12	9		1	ABI1_HUMAN [2]
ABI1_HUMAN	55 kDa		9	12	9		1	ABI1_HUMAN
ABI2_HUMAN	56 kDa						1	ABI2_HUMAN
ECH1_HUMAN	36 kDa		9	9	9		1	ECH1_HUMAN
MVP_HUMAN	99 kDa		6	5	6		1	MVP_HUMAN
DDX6_HUMAN	54 kDa		15	16	15		1	DDX6_HUMAN
LSM12_HUMAN	22 kDa		5	3	5		1	LSM12_HUMAN
RUVB1_HUMAN	50 kDa		11	12	11		1	RUVB1_HUMAN
PYC_HUMAN	130 kDa		376	341	367		1	PYC_HUMAN
PCCB_HUMAN	58 kDa		216	190	207		1	PCCB_HUMAN
NUCL_HUMAN	77 kDa		51	48	47		0.9	NUCL_HUMAN
GRP75_HUMAN	74 kDa		94	114	86		0.9	GRP75_HUMAN
RLA0_HUMAN [2]	34 kDa		19	13	17		0.9	RLA0_HUMAN [2]
RLA0_HUMAN	34 kDa		19	13	17		0.9	RLA0_HUMAN
RLA0L_HUMAN	34 kDa		11	9			0.05	RLA0L_HUMAN
HSP7C_HUMAN [4]	71 kDa		67	73	59		0.9	HSP7C_HUMAN [4]
HS71A_HUMAN (+1)	70 kDa		8	9	9		1.1	HS71A_HUMAN (+1)
HSP7C_HUMAN	71 kDa		66	73	58		0.9	HSP7C_HUMAN
HSP72_HUMAN	70 kDa		29	30	22		0.8	HSP72_HUMAN
RS11_HUMAN	18 kDa		23	20	20		0.9	RS11_HUMAN
MCCB_HUMAN	61 kDa		280	221	243		0.9	MCCB_HUMAN
RFC4_HUMAN	40 kDa		7	10	6		0.9	RFC4_HUMAN
RS5_HUMAN	23 kDa		6	6	5		0.8	RS5_HUMAN
RL9_HUMAN	22 kDa		6	4	5		0.8	RL9_HUMAN
RL10_HUMAN [2]	25 kDa		6	5	5		0.8	RL10_HUMAN [2]
RL10L_HUMAN	25 kDa						1	RL10L_HUMAN
RL10_HUMAN	25 kDa		6	5	5		0.8	RL10_HUMAN
CH60_HUMAN	61 kDa		29	23	24		0.8	CH60_HUMAN
RL23_HUMAN	15 kDa		11	11	9		0.8	RL23_HUMAN
RS3A_HUMAN	30 kDa		26	18	21		0.8	RS3A_HUMAN
PCCA_HUMAN	80 kDa		312	282	250		0.8	PCCA_HUMAN
RL31_HUMAN	14 kDa		5	3	4		0.8	RL31_HUMAN
ATPB_HUMAN	57 kDa		5	3	4		0.8	ATPB_HUMAN
ANXA2_HUMAN	39 kDa		10	6	8		0.8	ANXA2_HUMAN
ODP2_HUMAN	69 kDa		10	14	8		0.8	ODP2_HUMAN
IGKC_HUMAN	12 kDa		5	2	4		0.8	IGKC_HUMAN
PIMT_HUMAN	25 kDa		15	13	12		0.8	PIMT_HUMAN
SMD2_HUMAN	14 kDa		5	5	4		0.8	SMD2_HUMAN
TPIS_HUMAN	31 kDa		5	3	4		0.8	TPIS_HUMAN
GRP78_HUMAN	72 kDa		27	29	21		0.8	GRP78_HUMAN
ACACA_HUMAN	266 kDa		928	657	718		0.8	ACACA_HUMAN
RS13_HUMAN	17 kDa		8	5	6		0.8	RS13_HUMAN
RL30_HUMAN	13 kDa		4	3	3		0.8	RL30_HUMAN
H2B1J_HUMAN [5]	14 kDa		8	5	6		0.8	H2B1J_HUMAN [5]
H2B2C_HUMAN	21 kDa			1	1		2	H2B2C_HUMAN
H2B1D_HUMAN	14 kDa		8	4	5		0.6	H2B1D_HUMAN
H2B1J_HUMAN (+1)	14 kDa		8	4	5		0.6	H2B1J_HUMAN (+1)
H2B1L_HUMAN	14 kDa		8	4	5		0.6	H2B1L_HUMAN
TENS3_HUMAN	155 kDa		4	0	3		0.8	TENS3_HUMAN
MCCA_HUMAN	80 kDa		408	353	305		0.7	MCCA_HUMAN
ZA2G_HUMAN	34 kDa		7	6	5		0.7	ZA2G_HUMAN
TBB5_HUMAN [5]	50 kDa		31	19	22		0.7	TBB5_HUMAN [5]
TBB6_HUMAN	50 kDa						1	TBB6_HUMAN
TBB8_HUMAN	50 kDa			3			1	TBB8_HUMAN
TBB3_HUMAN	50 kDa		15	11	13		0.9	TBB3_HUMAN
TBB4B_HUMAN	50 kDa		21	13	16		0.8	TBB4B_HUMAN
TBB5_HUMAN	50 kDa		29	16	21		0.7	TBB5_HUMAN
EF1A1_HUMAN (+1)	50 kDa		41	23	29		0.7	EF1A1_HUMAN (+1)
RL17_HUMAN	21 kDa		6	5	4		0.7	RL17_HUMAN
KPYM_HUMAN	58 kDa		9	5	6		0.7	KPYM_HUMAN
ELOB_HUMAN	13 kDa		3	5	2		0.7	ELOB_HUMAN
TPP2_HUMAN	138 kDa		3	4	2		0.7	TPP2_HUMAN
GDN_HUMAN	44 kDa		11	8	7		0.6	GDN_HUMAN
ODB2_HUMAN	53 kDa		11	15	7		0.6	ODB2_HUMAN
HNRPF_HUMAN	46 kDa		9	9	5		0.6	HNRPF_HUMAN
H4_HUMAN	11 kDa		11	7	6		0.5	H4_HUMAN
ALBU_HUMAN (+2)	69 kDa		65	34	35		0.5	ALBU_HUMAN (+2)
RS17_HUMAN	16 kDa		2	5	1		0.5	RS17_HUMAN
EF2_HUMAN	95 kDa		6	4	3		0.5	EF2_HUMAN
G3P_HUMAN	36 kDa		20	8	10		0.5	G3P_HUMAN
ARGI1_HUMAN	35 kDa		9	8	4		0.4	ARGI1_HUMAN
RL12_HUMAN	18 kDa		10	7	4		0.4	RL12_HUMAN
COF1_HUMAN [2]	19 kDa		5	4	2		0.4	COF1_HUMAN [2]
COF2_HUMAN	19 kDa						1	COF2_HUMAN
COF1_HUMAN	19 kDa		5	4	2		0.4	COF1_HUMAN
CAZA1_HUMAN [2]	33 kDa		5	3	2		0.4	CAZA1_HUMAN [2]
CAZA1_HUMAN	33 kDa		4	3	2		0.5	CAZA1_HUMAN
CAZA2_HUMAN	33 kDa		2				0.2	CAZA2_HUMAN
RLA2_HUMAN	12 kDa		8	3	3		0.4	RLA2_HUMAN
PIP_HUMAN	17 kDa		20	9	7		0.3	PIP_HUMAN
1433Z_HUMAN [6]	28 kDa		10	3	3		0.3	1433Z_HUMAN [6]
1433B_HUMAN (+1)	28 kDa		4	1	2		0.5	1433B_HUMAN (+1)
1433Z_HUMAN	28 kDa		5	1	2		0.4	1433Z_HUMAN
1433E_HUMAN	29 kDa		3				0.2	1433E_HUMAN
1433S_HUMAN	28 kDa		7		1		0.1	1433S_HUMAN
1433T_HUMAN	28 kDa		5	1			0.1	1433T_HUMAN
UBR4_HUMAN	574 kDa		7	0	2		0.3	UBR4_HUMAN
NPM_HUMAN	33 kDa		19	14	5		0.3	NPM_HUMAN
RSSA_HUMAN	33 kDa		4	3	1		0.2	RSSA_HUMAN
ENOA_HUMAN	47 kDa		8	2	2		0.2	ENOA_HUMAN
LRC15_HUMAN	64 kDa		4				0.1	LRC15_HUMAN
SEMG1_HUMAN	52 kDa		6				0.08	SEMG1_HUMAN
